# Ketogenic Diet Prevents Heart Failure from Defective Mitochondrial Pyruvate Metabolism

**DOI:** 10.1101/2020.02.21.959635

**Authors:** Kyle S. McCommis, Attila Kovacs, Carla J. Weinheimer, Trevor M. Shew, Timothy R. Koves, Olga R. Ilkayeva, Dakota R. Kamm, Kelly D. Pyles, M. Todd King, Richard L. Veech, Brian J. DeBosch, Deborah M. Muoio, Richard W. Gross, Brian N. Finck

## Abstract

The myocardium is metabolically flexible and can use fatty acids, glucose, lactate/pyruvate, ketones, or amino acids to fuel mechanical work. However, impaired metabolic flexibility is associated with cardiac dysfunction in conditions including diabetes and heart failure. The mitochondrial pyruvate carrier (MPC) is required for pyruvate metabolism and is composed of a hetero-oligomer of two proteins known as MPC1 and MPC2. Interestingly, MPC1 and MPC2 expression is downregulated in failing human hearts and in a mouse model of heart failure. Mice with cardiac-specific deletion of MPC2 (CS-MPC2-/-) exhibited loss of both MPC2 and MPC1 proteins and reduced pyruvate-stimulated mitochondrial respiration. CS-MPC2-/- mice exhibited normal cardiac size and function at 6-weeks old, but progressively developed cardiac dilation and contractile dysfunction thereafter. Feeding CS-MPC2-/- mice a ketogenic diet (KD) completely prevented or reversed the cardiac remodeling and dysfunction. Other diets with higher fat content and enough carbohydrate to limit ketosis also improved heart failure in CS-MPC2-/- mice, but direct ketone body provisioning provided only minor improvements in cardiac remodeling. Finally, KD was also able to prevent further remodeling in an ischemic, pressure-overload mouse model of heart failure. In conclusion, loss of mitochondrial pyruvate utilization leads to dilated cardiomyopathy that can be corrected by a ketogenic diet.

---

The myocardium requires vast amounts of chemical energy stored in nutrients to fuel cardiac contraction. To maintain this high metabolic capacity, the heart is extremely flexible and can adapt to altered metabolic fuel supplies during diverse developmental, nutritional, or physiologic conditions. Cardiac mitochondria are capable of oxidizing fatty acids, pyruvate (derived from either glucose or lactate), ketone bodies, or amino acids when needed. Whereas fatty acids are considered a predominant fuel source for normal adult hearts^1, 2^, several physiological conditions can increase the importance of other substrates for cardiac metabolism. For example, the mammalian fetal heart relies mostly on anaerobic glycolysis until oxygen is abundant and the oxidative capacity of the heart matures postnatally^3^. Exercise greatly enhances myocardial lactate extraction and metabolism^4^. Fasting enhances ketone body delivery to the heart, and myocardial ketone extraction and metabolism can be increased in proportion to delivery^5–7^.

A hallmark of heart failure in mice and in humans is a metabolic switch away from mitochondrial oxidative metabolism^8–11^. Fatty acid oxidation (FAO) is reduced in the failing heart as a result of deactivating the expression of a wide transcriptional program for FAO enzymes and transporters^8, 12–14^ and other mitochondrial metabolic enzymes^8, 10, 11^. The deactivation of mitochondrial metabolism in pathological heart remodeling leads to an increased reliance on glycolysis^15^, but decreased glucose/pyruvate oxidation^16^ results in a mismatch that may cause energetic defects, altered redox status, or accumulation of metabolic intermediates with signaling and physiological effects.

Many aspects of cardiac pyruvate/lactate metabolism in heart remain to be fully understood. For pyruvate to enter the mitochondrial matrix and be oxidized, it must be transported across the inner mitochondrial membrane by the mitochondrial pyruvate carrier (MPC); a hetero-oligomer composed of MPC1 and MPC2 proteins^17, 18^. Pyruvate oxidation occurs in the mitochondrial pyruvate dehydrogenase (PDH) complex and previous studies have shown that impaired cardiac PDH activity in mouse heart limits metabolic flexibility^19–22^.

However, PDH deactivation does not cause overt cardiac remodeling or dysfunction in the absence of further cardiac stress^19–22^. Another metabolic fate for pyruvate is carboxylation which is an anaplerotic reaction capable of replenishing TCA cycle intermediates. In cardiac myocytes, pyruvate carboxylation can occur in the cytosol via malic enzyme 1, or in the mitochondrial matrix via malic enzymes 2 or 3, or pyruvate carboxylase. Because MPC deletion could affect both pyruvate carboxylation and oxidation, we hypothesized that impaired MPC activity would have a greater impact on pyruvate metabolism and regulation of cardiac metabolic flexibility compared to modulating PDH activity alone.

In the present study, we demonstrate that failing human hearts express lower levels of the MPC proteins, and that loss of mitochondrial pyruvate transport and metabolism in mice is a driver of cardiac remodeling and dysfunction. Interestingly, this heart failure can be prevented or even reversed by providing mice a high-fat, low carbohydrate “ketogenic” diet. Diets with higher fat content, but enough carbohydrates to limit ketosis also significantly improved heart failure in mice lacking cardiac MPC expression. Gene expression, metabolomic analyses, and other dietary interventions all suggest improved myocardial fat metabolism, rather than increased ketone body metabolism, as the mechanism driving these improvements in heart failure. Lastly, ketogenic diet was also able to attenuate pathogenic remodeling in a surgically-induced mouse model of heart failure. These results suggest that decreased mitochondrial pyruvate metabolism induces cardiac dysfunction, and that increased dietary fat consumption may be able to prevent the fuel starvation that occurs in heart failure.
