## Supplemental Table 1 for "Ketogenic Diet Prevents Heart Failure from Defective Mitochondrial Pyruvate Metabolism"

### Sheet: Sheet1
Supplemental Table 1. Targeted metabolomics of 6-week old chow-fed mice.
Acyl-Carnitines (pmol/mg tissue)
	fl/fl			CS-MPC2+/-			CS-MPC2-/-
(Free Carnitine) C0	644.675	±	31.7843	658.962	±	33.3776	709.68	±	28.2477
C2	130.16	±	7.84486	118.303	±	11.7947	98.667	±	13.6452
C3	3.18369	±	0.579983	3.27798	±	0.270061	2.29184	±	0.213435
C4/Ci4	2.11042	±	0.232135	2.00841	±	0.284068	2.34974	±	0.232751		p < 0.05 compared to fl/fl
C5:1	5.09201	±	0.260041	5.16956	±	0.219806	4.92151	±	0.15389
C5	1.2205	±	0.216862	1.05915	±	0.101922	1.56296	±	0.363248
C4-OH	1.0264	±	0.16063	0.995091	±	0.177027	1.04085	±	0.122743
C6	0.254982	±	0.0520737	0.272518	±	0.0153819	0.318728	±	0.0363104
C5-OH	1.33396	±	0.0967492	1.37481	±	0.0773333	1.67115	±	0.254314
C3-DC	1.90821	±	0.137898	1.76626	±	0.112885	2.5043	±	0.109655
C4-DC/Ci4-DC	8.38089	±	1.53372	10.154	±	1.75927	8.07871	±	1.3341
C8:1	0.094453	±	0.00600302	0.0977556	±	0.0140271	0.104625	±	0.017401
C8	0.203437	±	0.0386328	0.203437	±	0.0295891	0.201126	±	0.0274414
C5-DC	0.238576	±	0.0235057	0.264865	±	0.0236219	0.196172	±	0.0389757
C8:1-OH/C6:1-DC	0.0869287	±	0.00460556	0.156228	±	0.023739	0.0920958	±	0.0140376
C6-DC/C8-OH	0.106381	±	0.0121579	0.0866247	±	0.0144424	0.113372	±	0.0182393
C10:3	0.0251668	±	0.00438568	0.0463214	±	0.00582912	0.0331909	±	0.00672951
C10:2	0.0458959	±	0.00628956	0.0240726	±	0.00565536	0.0364736	±	0.00604846
C10:1	0.0927036	±	0.0195988	0.0717313	±	0.00893003	0.0826734	±	0.00995163
C10	0.24954	±	0.046331	0.247108	±	0.0270854	0.30881	±	0.0285554
C7-DC	0.0696037	±	0.0105229	0.0838892	±	0.00817271	0.0820655	±	0.018829
C8:1-DC	0.0539819	±	0.00454359	0.0448152	±	0.00614502	0.0595838	±	0.00930156
C10-OH/C8-DC	0.0791905	±	0.0129001	0.0730793	±	0.0125763	0.110383	±	0.0169775
C12:2	0.0687506	±	0.00696408	0.0509264	±	0.00840208	0.0460884	±	0.0121548
C12:1	0.163219	±	0.0400666	0.131645	±	0.0216437	0.139284	±	0.0204801
C12	0.308105	±	0.0603438	0.321855	±	0.0409145	0.278567	±	0.0169103
C12:2-OH/C10:2-DC	0.0529083	±	0.00833089	0.0609247	±	0.00857418	0.0440902	±	0.00626101
C12:1-OH/C10:1-DC	0.0681395	±	0.0121944	0.0793624	±	0.0123411	0.0673378	±	0.00526892
C12-OH/C10-DC	0.0505034	±	0.0139817	0.0392804	±	0.00881805	0.0448919	±	0.00934866
C14:3	0.0259732	±	0.00716112	0.0352722	±	0.0119549	0.0256525	±	0.00405602
C14:2	0.212435	±	0.0339294	0.225261	±	0.0286826	0.268389	±	0.0297278
C14:1	0.42006	±	0.0979184	0.42006	±	0.0720264	0.432886	±	0.0504308
C14	0.994034	±	0.21876	0.941928	±	0.169379	0.846533	±	0.136037
C14:3-OH/C12:3-DC	0.0256525	±	0.00494165	0.0240492	±	0.00512047	0.0288591	±	0.00572486
C14:2-OH/C12:2-DC	0.0553132	±	0.00967962	0.0537099	±	0.0116776	0.0697427	±	0.00983767
C14:1-OH/C12:1-DC	0.123453	±	0.023289	0.16113	±	0.0232586	0.15632	±	0.00688665
C14-OH/C12-DC	0.0905854	±	0.014128	0.0953952	±	0.015532	0.113031	±	0.0113652
C16:3	0.0883769	±	0.0193159	0.0674283	±	0.0119748	0.077248	±	0.00882192
C16:2	0.504076	±	0.105886	0.543355	±	0.12057	0.486401	±	0.0567158
C16:1	0.986549	±	0.273212	0.926321	±	0.196622	0.933522	±	0.0991953
C16	6.45479	±	1.68286	6.19097	±	1.25274	5.99654	±	0.773817
C16:3-OH/C14:3-DC	0.0261858	±	0.00438172	0.029459	±	0.00332518	0.0290662	±	0.00332518
C16:2-OH/C14:2-DC	0.095578	±	0.0211441	0.0995059	±	0.015569	0.136166	±	0.0264981
C16:1-OH/C14:1-DC	0.161042	±	0.0320869	0.200321	±	0.031341	0.179372	±	0.010572
C16-OH/C14-DC	0.270368	±	0.037735	0.246146	±	0.0525382	0.282806	±	0.0667968
C18:3	0.451025	±	0.102766	0.409714	±	0.0922474	0.415939	±	0.0399425
C18:2	4.80282	±	1.27916	4.29181	±	1.1046	4.09827	±	0.516594
C18:1	3.90586	±	1.09595	3.93699	±	0.973628	3.87417	±	0.570778
C18	1.23933	±	0.279322	1.14369	±	0.181697	0.989199	±	0.163267
C18:3-OH/C16:3-DC	0.0339542	±	0.00339542	0.0365008	±	0.00285767	0.0452723	±	0.00659951
C18:2-OH/C16:2-DC	0.276727	±	0.035738	0.221268	±	0.0445255	0.261447	±	0.033048
C18:1-OH/C16:1-DC	0.236548	±	0.0391448	0.216741	±	0.0359489	0.263711	±	0.0442506
C18-OH/C16-DC	0.087715	±	0.00969992	0.0718697	±	0.0125038	0.101863	±	0.0178381
C20:4	0.17826	±	0.0379898	0.137515	±	0.0290733	0.195237	±	0.0290469
C20:3	0.100165	±	0.0209078	0.0746992	±	0.0154358	0.0894127	±	0.010903
C20:2	0.0950718	±	0.0155351	0.093374	±	0.0167205	0.105258	±	0.0143521
C20:1	0.195237	±	0.0688121	0.139212	±	0.0204102	0.141476	±	0.0148435
C20	0.082056	±	0.0178255	0.0543267	±	0.0123673	0.0565903	±	0.00747335
C20:3-OH/C18:3-DC	0.052629	±	0.00618364	0.0427823	±	0.00455543	0.0418768	±	0.00565903
C20:2-OH/C18:2-DC	0.148833	±	0.0163173	0.134119	±	0.0131723	0.15053	±	0.0105446
C20:1-OH/C18:1-DC	0.0441405	±	0.00581533	0.0464041	±	0.00688451	0.0435746	±	0.00506792
C20-OH/C18-DC/C22:6	0.145324	±	0.031873	0.110351	±	0.035054	0.112049	±	0.0295486
C22:5	0.0560244	±	0.0101768	0.0475359	±	0.014878	0.075831	±	0.0255096
C22:4	0.0280122	±	0.00633963	0.0198066	±	0.00184245	0.0278424	±	0.00493992
C22:3	0.0237679	±	0.00495933	0.0164112	±	0.00222076	0.0152794	±	0.00240092
C22:2	0.0198066	±	0.00483508	0.0176562	±	0.00549247	0.0322565	±	0.00987011
C22:1	0.116576	±	0.00792265	0.114878	±	0.00698151	0.105824	±	0.0126261
C22	0.0435746	±	0.00521737	0.0447064	±	0.010277	0.0379155	±	0.00136288
Acyl-CoAs (pmol/mg tissue)
	fl/fl			CS-MPC2+/-			CS-MPC2-/-
CoA	118.881	±	18.0857	112.586	±	19.1417	113.009	±	16.0595
Acetyl-CoA	23.5618	±	0.885674	18.3408	±	1.67042	15.8614	±	1.35096
Malonyl-CoA	13.1044	±	0.600763	11.4434	±	0.738593	12.2877	±	0.524741
Propionyl-CoA	0.221869	±	0.0438936	0.210012	±	0.0323128	0.148658	±	0.0107284
Butyryl-CoA	0.137192	±	0.0118793	0.100211	±	0.00857359	0.12199	±	0.00691889
Isovaleryl-CoA	0.0321601	±	0.0109455	0.0210883	±	0.00309949	0.0278695	±	0.00448492
Hydroxybutyryl-CoA	0.333099	±	0.0471874	0.296068	±	0.0461084	0.27044	±	0.0245626
Succinyl-CoA	8.82405	±	0.339317	6.52525	±	0.380261	6.37235	±	0.791413
Glutaryl-CoA	0.0550169	±	0.0167845	0.0465441	±	0.00635167	0.052259	±	0.0115572
HMG-CoA	0.0241593	±	0.00244591	0.0231352	±	0.00418592	0.0235148	±	0.00142681
Hexanoyl-CoA	0.0441991	±	0.00792131	0.0418878	±	0.00504219	0.0438388	±	0.0132829
Amino Acids (pmol/mg tissue)
	fl/fl			CS-MPC2+/-			CS-MPC2-/-
Glycine	752.438	±	33.1055	1156.46	±	407.39	773.249	±	49.6631
Alanine	1609.57	±	141.005	1601.69	±	100.337	2375.46	±	219.307
Serine	1103.02	±	88.7497	1159.78	±	67.6954	1202.72	±	87.3714
Proline	105.062	±	8.96553	102.713	±	6.81273	122.43	±	12.7741
Valine	207.2	±	7.63007	176.751	±	4.09437	179.884	±	4.12458
Leucine/Isoleucine	322.995	±	14.4276	291.148	±	10.998	319.554	±	21.7334
Methionine	100.228	±	7.49488	105.68	±	3.61316	100.34	±	3.15684
Histidine	301.963	±	14.5677	322.034	±	66.6817	236.34	±	16.9779
Phenylalanine	74.8347	±	5.68063	87.9435	±	14.9482	73.1202	±	3.84303
Tyrosine	93.8533	±	19.6361	100.085	±	14.8361	82.5336	±	13.0525
Aspartate/Asparagine	991.754	±	97.5702	1108.32	±	77.3541	1487.75	±	161.574
Glutamate/Glutamine	7297.71	±	171.278	7004.18	±	318.08	5164.37	±	517.876
Ornithine	39.3222	±	2.01381	39.4752	±	2.67172	42.4352	±	3.49557
Citrulline	257.546	±	6.77091	282.127	±	20.4311	226.927	±	12.1922
Arginine	237.101	±	16.6497	248.311	±	19.9969	208.181	±	17.1461
Organic Acids (pmol/mg tissue)
	fl/fl			CS-MPC2+/-			CS-MPC2-/-
Lactate	3336.36	±	309.013	2537.62	±	273.57	3203.63	±	366.831
Pyruvate	9.85505	±	0.918433	9.07217	±	1.15168	19.9539	±	4.13152
Succinate	312.837	±	19.6433	299.704	±	22.6703	296.41	±	17.9296
Fumarate	33.7354	±	3.85072	40.3238	±	3.33235	53.4192	±	6.249
Malate	242.826	±	33.702	288.891	±	24.5701	378.054	±	43.7496
αKetoglutarate	4.03081	±	0.246554	4.39916	±	0.524824	4.00427	±	0.622775
Citrate	349.788	±	43.2005	347.438	±	26.6612	400.855	±	21.1813
