## Supplemental Table 2 for "Ketogenic Diet Prevents Heart Failure from Defective Mitochondrial Pyruvate Metabolism"

### Sheet: Sheet1
Supplemental Table 2. Targeted metabolomics 16-week old low fat (LF) diet- or ketogenic diet (KD)-fed mice.
Acyl-Carnitines (pmol/mg tissue)
	LF						KD
	fl/fl			CS-MPC2-/-			fl/fl			CS-MPC2-/-
(Free Carnitine) C0	634.879	±	32.4076	373.091	±	40.1391	617.621	±	50.1668	691.707	±	69.387
C2	87.4314	±	17.8306	146.083	±	17.9891	93.908	±	22.269	101.639	±	21.3495
C3	2.59562	±	0.220191	1.58988	±	0.106292	2.51019	±	0.181985	2.85303	±	0.377868
C4/Ci4	1.61948	±	0.42603	3.24224	±	0.282678	2.88892	±	0.508296	2.06631	±	0.470237
C5:1	3.10104	±	0.102836	3.01803	±	0.108207	2.94015	±	0.132871	2.86902	±	0.18175
C5	0.755276	±	0.0891527	1.7975	±	0.26595	1.9133	±	0.413045	1.99713	±	0.402712		p < 0.05 compared to fl/fl
C4-OH	0.690714	±	0.109253	2.44247	±	0.500089	2.40725	±	0.360589	2.25046	±	0.307967		p < 0.05 compared to LF diet
C6	0.200994	±	0.0475015	0.460794	±	0.0819542	0.301052	±	0.0197239	0.231714	±	0.0666477
C5-OH	1.39556	±	0.00792792	2.19751	±	0.191679	0.911314	±	0.118678	0.700171	±	0.0652986
C3-DC	2.22496	±	0.107864	1.63191	±	0.0743354	2.42484	±	0.126304	2.50796	±	0.195809
C4-DC/Ci4-DC	7.30367	±	0.0704509	2.60835	±	0.228114	15.864	±	3.54096	7.03989	±	1.35002
C8:1	0.13257	±	0.0131232	0.111386	±	0.0107658	0.127103	±	0.0117886	0.103323	±	0.018275
C8	0.164688	±	0.0422851	0.279491	±	0.0430078	0.310925	±	0.031233	0.225506	±	0.0612506
C5-DC	0.273341	±	0.0152924	0.205006	±	0.0424119	0.129837	±	0.0582607	0.222226	±	0.0522985
C8:1-OH/C6:1-DC	0.0901104	±	0.0062074	0.0919877	±	0.0133187	0.0888589	±	0.0112499	0.0833521	±	0.0109679
C6-DC/C8-OH	0.0894846	±	0.0099061	0.214638	±	0.0289602	0.148932	±	0.012288	0.153939	±	0.0103394
C10:3	0.0913619	±	0.00923085	0.0694601	±	0.00948609	0.0826012	±	0.00877859	0.0623264	±	0.0115012
C10:2	0.0262822	±	0.00613124	0.0256564	±	0.00534655	0.0319141	±	0.00774031	0.0420515	±	0.0120401
C10:1	0.0788466	±	0.00954781	0.0926135	±	0.0142037	0.0944908	±	0.00592994	0.0908613	±	0.0164875
C10	0.188982	±	0.0640022	0.454932	±	0.0639342	0.339791	±	0.0291919	0.26132	±	0.0585946
C7-DC	0.0281595	±	0.0031785	0.0431779	±	0.00618845	0.0525644	±	0.00924781	0.0540662	±	0.00843741
C8:1-DC	0.0267199	±	0.00720149	0.0539741	±	0.00742408	0.0293919	±	0.00812916	0.0327051	±	0.00510342
C10-OH/C8-DC	0.0534397	±	0.00665748	0.216965	±	0.0508773	0.0849692	±	0.00420106	0.0872136	±	0.0156095
C12:2	0.0347358	±	0.011364	0.0342014	±	0.0187451	0.0165663	±	0.00539185	0.0205209	±	0.00589777
C12:1	0.134668	±	0.0306876	0.325982	±	0.0666109	0.152838	±	0.0370118	0.132744	±	0.0441834
C12	0.225516	±	0.081338	0.954434	±	0.217325	0.413624	±	0.0428105	0.305248	±	0.103243
C12:2-OH/C10:2-DC	0.0642557	±	0.0256198	0.0576654	±	0.00862427	0.45638	±	0.0309903	0.454733	±	0.104033
C12:1-OH/C10:1-DC	0.0444847	±	0.0104462	0.14993	±	0.0495865	0.0807315	±	0.0100219	0.0731527	±	0.0129521
C12-OH/C10-DC	0.0494275	±	0.00442093	0.327869	±	0.0908683	0.0757888	±	0.0104202	0.0652443	±	0.014718
C14:3	0.0181234	±	0.00594044	0.0378944	±	0.00695116	0.0230662	±	0.00416809	0.0158168	±	0.00221046
C14:2	0.0873219	±	0.0283557	0.327869	±	0.0405519	0.324574	±	0.0339977	0.201664	±	0.0855443
C14:1	0.649147	±	0.222496	2.22424	±	0.345399	0.818848	±	0.0619149	0.50416	±	0.206632
C14	0.876514	±	0.377652	3.31823	±	0.744488	1.39056	±	0.124329	0.986572	±	0.337478
C14:3-OH/C12:3-DC	0.00988549	±	0.00510485	0.0131807	±	0.00706734	0.0148282	±	0.00337654	0.0118626	±	0.00337654
C14:2-OH/C12:2-DC	0.0329516	±	0.00551386	0.118626	±	0.0330832	0.0823791	±	0.00706734	0.0790839	±	0.0207752
C14:1-OH/C12:1-DC	0.10874	±	0.0187564	0.55853	±	0.179882	0.250433	±	0.0238985	0.193756	±	0.0470297
C14-OH/C12-DC	0.151578	±	0.0160755	0.642557	±	0.201545	0.2043	±	0.0203661	0.191779	±	0.0419017
C16:3	0.042721	±	0.0086931	0.0907822	±	0.0147217	0.040051	±	0.005472	0.0384489	±	0.00964555
C16:2	0.181564	±	0.0514845	1.03198	±	-0.239078	0.505977	±	0.0498702	0.362061	±	0.147816
C16:1	1.43516	±	0.649825	5.90351	±	1.41654	1.32836	±	0.151326	0.786601	±	0.261043
C16	3.3803	±	1.52223	8.95673	±	2.01112	5.33212	±	0.842825	3.60779	±	0.901261
C16:3-OH/C14:3-DC	0.0146854	±	0.00246168	0.0240306	±	0.0105459	0.0146854	±	0.00382295	0.0144184	±	0.00358227
C16:2-OH/C14:2-DC	0.0560714	±	0.0135622	0.213605	±	0.0591406	0.124158	±	0.0241858	0.10253	±	0.0286395
C16:1-OH/C14:1-DC	0.165544	±	0.0310693	1.1508	±	0.344883	0.315068	±	0.0435638	0.256326	±	0.0722029
C16-OH/C14-DC	0.168214	±	0.0264862	1.28831	±	0.420381	0.347108	±	0.0602157	0.360459	±	0.100367
C18:3	0.0977016	±	0.0344666	0.447997	±	0.111512	0.233531	±	0.0454641	0.170144	±	0.0470326
C18:2	1.08782	±	0.515287	4.90891	±	1.38435	3.29207	±	0.634511	2.20329	±	0.703683
C18:1	5.0924	±	2.74266	16.4448	±	4.12674	5.98124	±	0.952925	3.88471	±	1.1276
C18	0.900761	±	0.413076	2.4485	±	0.65549	2.91675	±	0.377775	1.95022	±	0.402235
C18:3-OH/C16:3-DC	0.0166808	±	0.00238296	0.0798293	±	0.0164494	0.03217	±	0.00708907	0.0271658	±	0.00696788
C18:2-OH/C16:2-DC	0.101276	±	0.0191306	0.676762	±	0.245931	0.264509	±	0.0466964	0.283096	±	0.0896372
C18:1-OH/C16:1-DC	0.269275	±	0.0481925	2.57122	±	0.906967	0.421785	±	0.0755667	0.478976	±	0.14265
C18-OH/C16-DC	0.0679145	±	0.010881	0.378891	±	0.123919	0.197786	±	0.028034	0.205888	±	0.068271
C20:4	0.111999	±	0.0482278	0.283573	±	0.0488943	0.294296	±	0.066512	0.228765	±	0.0962892
C20:3	0.0965101	±	0.0437876	0.237105	±	0.0562122	0.101276	±	0.018771	0.0872165	±	0.0355294
C20:2	0.0869782	±	0.0217164	0.492082	±	0.15046	0.172765	±	0.0180304	0.115812	±	0.0309143
C20:1	0.172765	±	0.0686794	0.854293	±	0.275857	0.265701	±	0.025471	0.178722	±	0.0499144
C20	0.0393189	±	0.0116376	0.110808	±	0.0374095	0.107233	±	0.0133105	0.0886463	±	0.0181794
C20:3-OH/C18:3-DC	0.0417019	±	0.00566424	0.0536167	±	0.00306097	0.0405104	±	0.00602848	0.0400338	±	0.00568925
C20:2-OH/C18:2-DC	0.103659	±	0.00402291	0.166808	±	0.0330537	0.0965101	±	0.0104008	0.0814974	±	0.0089003
C20:1-OH/C18:1-DC	0.0405104	±	0.00818575	0.163233	±	0.0570246	0.0333615	±	0.0085919	0.0400338	±	0.00568925
C20-OH/C18-DC/C22:6	0.0393189	±	0.0098972	0.098893	±	0.0191306	0.0929356	±	0.0301612	0.0657698	±	0.0223605
C22:5	0.0178722	±	0.00576362	0.0607656	±	0.0145048	0.0464678	±	0.0161708	0.0371743	±	0.0135954
C22:4	0.0226382	±	0.0072475	0.0595741	±	0.00988284	0.036936	±	0.00854219	0.0200169	±	0.00632721
C22:3	0.0250211	±	0.00820308	0.0702975	±	0.0227882	0.0262126	±	0.00797493	0.0114382	±	0.00488362
C22:2	0.0166808	±	0.00150712	0.0250211	±	0.00546006	0.0178722	±	0.00684455	0.012868	±	0.00696788
C22:1	0.0738719	±	0.00398746	0.0559997	±	0.00650423	0.0810208	±	0.00706902	0.0671996	±	0.00442616
C22	0.0178722	±	0.00244181	0.0107233	±	0.00442616	0.0285956	±	0.00522081	0.0357445	±	0.00546006
Total acylcarnitine	125.035	±	25.2774	225.382	±	31.2316	154.684	±	26.6329	144.653	±	27.1728
Total AC/Free Carn	0.20763	±	0.0543746	0.679486	±	0.148888	0.263901	±	0.0550835	0.213053	±	0.0369241
Amino Acids (pmol/mg tissue)
	LF						KD
	fl/fl			CS-MPC2-/-			fl/fl			CS-MPC2-/-
Glycine	539.817	±	23.2756	682.919	±	31.704	634.408	±	39.995	596.512	±	18.4132
Alanine	1364.82	±	101.662	2926.24	±	188.188	2137.67	±	196.45	2027.39	±	162.73
Serine	946.135	±	26.8756	1362.05	±	65.1625	1531.14	±	54.6936	1394.57	±	52.4005
Proline	83.113	±	5.2374	165.774	±	6.97408	135.128	±	7.40386	124.256	±	6.4163
Valine	206.26	±	8.41965	275.535	±	23.6155	281.495	±	23.5457	230.742	±	27.6367
Leucine/Isoleucine	317.948	±	10.65	361.227	±	18.5682	398.187	±	33.9141	342.225	±	23.5865
Methionine	97.3934	±	4.62581	109.939	±	7.19233	104.898	±	5.17931	99.8714	±	2.34487
Histidine	270.728	±	23.9153	216.12	±	57.3769	547.446	±	51.0214	398.37	±	23.9716
Phenylalanine	62.6476	±	4.33749	111	±	20.392	83.2415	±	11.007	70.9534	±	8.67516
Tyrosine	73.2082	±	8.08436	129.571	±	25.6416	215.326	±	41.3678	179.704	±	37.4554
Aspartate/Asparagine	1673.21	±	359.266	2015.59	±	164.781	1712.71	±	280.672	1201.93	±	209.186
Glutamate/Glutamine	7184.7	±	296.991	2637.19	±	124.299	6558.02	±	563.865	5950.54	±	341.82
Ornithine	40.7997	±	1.2996	60.4758	±	3.06425	55.9151	±	3.81624	50.4468	±	3.03257
Citrulline	206.594	±	14.4632	141.006	±	5.7491	333.074	±	15.3473	262.339	±	12.2679
Arginine	294.642	±	11.4714	203.761	±	8.86632	196.248	±	20.9746	201.253	±	29.501
Organic Acids (pmol/mg tissue)
	LF						KD
	fl/fl			CS-MPC2-/-			fl/fl			CS-MPC2-/-
Lactate	2206.28	±	362.095	7547.22	±	1267.64	1747.47	±	133.045	2112.12	±	228.246
Pyruvate	7.84763	±	1.11624	89.5656	±	33.1267	8.42746	±	0.666168	12.4926	±	1.87859
Succinate	249.738	±	17.3419	339.438	±	48.8915	270.598	±	16.3523	266.904	±	37.8788
Fumurate	41.7066	±	3.40539	56.581	±	4.13419	71.8072	±	14.9297	51.251	±	7.39722
Malate	317.152	±	34.676	403.374	±	29.9807	561.7	±	120.705	389.017	±	65.7974
⍺-Ketoglutarate	3.62893	±	0.368093	5.61399	±	0.462716	4.01172	±	0.311213	4.87165	±	0.729178
Citrate	337.51	±	34.3255	354.864	±	44.0605	486.431	±	24.8533	454.359	±	54.2353
2-Hydroxyglutarate	29.3162	±	2.28273	47.2335	±	4.70572	38.9678	±	1.979	39.1495	±	3.94355
Acyl-CoAs (pmol/mg tissue)
	LF						KD
	fl/fl			CS-MPC2-/-			fl/fl			CS-MPC2-/-
Free CoA	63.002	±	6.89777	20.4737	±	3.52424	46.5035	±	6.65929	60.3654	±	9.18275
Acetyl-CoA	15.6886	±	2.08455	15.8199	±	1.22003	17.2251	±	3.33634	21.0782	±	4.65681
Propionyl-CoA	0.485425	±	0.0545268	0.158388	±	0.0128237	0.396122	±	0.0313675	0.384289	±	0.0502419
Butyryl-CoA	0.352503	±	0.0711776	0.303589	±	0.0427079	0.544642	±	0.11243	0.42985	±	0.085234
Isovaleryl-CoA	0.0655076	±	0.00993843	0.0881671	±	0.0265799	0.22256	±	0.0610332	0.15984	±	0.0329631
Malonyl-CoA	3.06732	±	0.196556	2.19121	±	0.0772125	3.36079	±	0.218907	3.14373	±	0.139617
Hydroxybutyryl-CoA	0.13334	±	0.0217702	0.293337	±	0.0596838	0.389806	±	0.0427677	0.392334	±	0.0784829
Succinyl-CoA	2.5384	±	0.214802	1.02751	±	0.0989263	1.94297	±	0.253862	1.65465	±	0.0987089
Glutaryl-CoA	0.0359251	±	0.00670269	0.0445192	±	0.0147005	0.0606646	±	0.0207205	0.0256742	±	0.00545318
HMG-CoA	0.019871	±	0.00144512	0.0340449	±	0.00574627	0.0165327	±	0.00172485	0.0209812	±	0.00336256
Hexanoyl-CoA	0.107455	±	0.0275459	0.0875187	±	0.0103013	0.150569	±	0.0164606	0.121163	±	0.0297098
