## Supplemental Table 3 for "Ketogenic Diet Prevents Heart Failure from Defective Mitochondrial Pyruvate Metabolism"

### Sheet: Sheet1
	Human
	Gene	Forward 5'-3'	Reverse 5'-3'
	ACADM	tgt gga ggt ctt gga ctt gga	tcc tca gtc att ctc ccc aaa
	ACADVL	cgg aga gat tcg gag atg ca	cca cca tct cca gag cgt cat t
	COL1A!	tgc tgt tgg tgc taa ggg	gca ata cca gga gca cca ttg
	COL3A1	ctt ctc tcc agc cga gct tc	cca gtg tgt ttc gtg caa cc
	MPC1	gtg cgg aaa gcg gcg gac ta	ggc agc aat ggg aag acc cca
	MPC2	tac cac cgg ctc ctc gat aaa	tat cag cca atc cag cac aca
	NPPA	caa cgc aga cct gat gga ttt	agc ccc cgc ttc ttc att c
	NPPB	acc gca aaa tgg tcc tct aca c	tcc atc ttc ctc cca aag cag
	PPARA	att acg gag tcc acg cgt gtg	ttg tca tac acc agc ttg agt
	PPARGC1A	agt gac caa tca gaa ata ata tcc aat c	tga gga ctg cta gca agt ttc
	RPLP0	gtg atg tgc agc tga tca aga ct	gat gac cag ccc aaa gga ga
	Mouse
	Gene	Forward 5'-3'	Reverse 5'-3'
	Acadl	cct ccg ccc gat gtt ctc att c	gct gtc cac aaa agc tct ggt gac ac
	Acadm	gga aat gat caa caa aaa aag aag	atg gcc gcc aca tca ga
	Acadvl	atc tct gcc cag cga ctt t	ttc tgg ctt gtc cag aac tg
	Acot1	ata ccc cct gtg act atc ctg a	caa aca ctc act acc caa ctg t
	Acot2	tct gcg gaa ccg agg gct gaa	tgc tga gcg gcg gag gta ca
	Acox1	gga tgg tag tcc gga gaa ca	agt ctg gat cgt tca gaa tca ag
	Acsl1	tgg ggt gga aat cat cag cc	cac agc att aca cac tgt aca acg g
	Acta1	ccc aaa gct aac cgg gag aag	cca gaa tcc aac acg atg cc
	Atp2a2	aga tgg tcc tgg cag atg ac	gtc cag gtc tgg agg att ga
	Bdh1	ttc ccc ttc tcc gaa gag c	ccc aga ggg tgc atc tca tag
	Cd36	cgg aca ttg aga ttc ttt tcc	tcc ttt aag gtc gat ttc aga tc
	Col1a1	gct cct ctt agg ggc cac t	cca cgt ctc acc att ggg g
	Col1a3	ctg taa cat gga aac tgg gga aa	cca tag ctg aac tga aaa cca cc
	Cpt1b	tct agg caa tgc cgt tca c	gag cac atg ggc acc ata c
	Crat	cag ccc atc gtg agt gag g	cca gtc cct tct gta ggc gtt
	Fapb3	acc tgg aag cta gtg gac ag	tga tgg tag tag gct tgg tca t
	Hif1a	acc ttc atc gga aac tcc aaa g	ctg tta ggc tgg gaa aag tta gg
	Hmgcs2	gaa gag agc gat gca gga aac	gtc cac ata ttg ggc tgg aaa
	Mpc1	gac ttt cgc cct ctg ttg cta	gag gtt gta cct tgt agg caa at
	Mpc2	ccg ccg cga tgg cag ctg	gct agt cca gca cac acc aat cc
	Myh6	tga gtg gga gtt tat cga ctt cg	cct tga cat tgc gag gct tc
	Myh7	cat ggg atg gta aga aac ggg	tcc tcc agt aag tcg aaa cgg
	Nppa	agt gcg gtg tcc aac aca ga	gac ctc atc ttc tac cgg cat ct
	Nppb	gct gct ttg ggc aca aga tag	gca gcc agg agg tct tcc ta
	Oxct1	cat aag ggg tgt gtc tgc tat t	gca agg ttg cac cat tag gaa t
	Pdk4	ccg ctg tcc atg aag ca	gca gaa aag caa agg acg tt
	Ppara	act acg gag ttc acg cat gtg	ttg tcg tac acc agc ttc agc
	Ppargc1a	cgg aaa tca tat cca acc ag	tga gaa ccg cta gca agt ttg
	Rplp0	gca gac aac gtg ggc tcc aag cag at	ggt cct cct tgg tga aca cga agc cc
